# The *p*-coumaroyl arabinoxylan transferase *HvAT10* underlies natural variation in whole-grain cell wall phenolic acids in cultivated barley

**DOI:** 10.1101/2020.12.21.423816

**Authors:** Kelly Houston, Amy Learmonth, Ali Saleh Hassan, Jelle Lahnstein, Mark Looseley, Alan Little, Robbie Waugh, Rachel A Burton, Claire Halpin

## Abstract

Phenolic acids in cereal grains have important health-promoting properties and influence digestibility for industrial or agricultural uses. Here we identify alleles of a single BAHD *p-*coumaroyl arabinoxylan transferase gene, *HvAT10*, as responsible for the natural variation in cell wall-esterified *p*-coumaric and ferulic acid in whole grain of a collection of cultivated two-row spring barley genotypes. We show that *HvAT10* is rendered non-functional by a premature stop codon mutation in approximately half of the genotypes in our mapping panel. The causal mutation is virtually absent in wild and landrace germplasm suggesting an important function for grain arabinoxylan *p*-coumaroylation pre-domestication that is dispensable in modern agriculture. Intriguingly, we detected detrimental impacts of the mutated locus on barley grain quality traits. We propose that *HvAT10* could be a focus for future grain quality improvement or for manipulating phenolic acid content of wholegrain food products.
