## Supplementary data for "The *p*-coumaroyl arabinoxylan transferase *HvAT10* underlies natural variation in whole-grain cell wall phenolic acids in cultivated barley"

### Sheet: SD1
		Main	Main	Supplementary	Supplementary	BLUPS	BLUPS	BLUPS	KASP genotype	HvAT10	NCBI
Germplasm	Name	FAµg/g	pCA µg/g	FAµg/g	pCA µg/g	Grain Area	Grain Length (mm)	Grain Width (mm)	A430G	allele	ref
Cultivated H. vulgare	Aapo	477.1	100.2	620.253	168.459	26.5413	8.90215	3.79784	A	STOP
Cultivated H. vulgare	Acrobat	446.8	184	n/a	n/a	29.9152	9.6469	3.95723	G	FULL LENGTH
Cultivated H. vulgare	Agenda	n/a	n/a	482.792	123.393	n/a	n/a	n/a	A	STOP
Cultivated H. vulgare	Alabama	469.1	102.3	509.198	108.428	26.1161	8.6147	3.87827	A	STOP
Cultivated H. vulgare	Alexis	426.9	206.6	n/a	n/a	27.6248	9.26037	3.8332	G	FULL LENGTH
Cultivated H. vulgare	Alis	501.5	174	463.069	123.514	27.4094	9.15641	3.83697	G	FULL LENGTH
Cultivated H. vulgare	Alliot	n/a	n/a	508.386	203.695	n/a	n/a	n/a	G	FULL LENGTH
Cultivated H. vulgare	Ametyst	478.8	232.6	n/a	n/a	27.6706	9.00919	3.98292	G	FULL LENGTH
Cultivated H. vulgare	Amourette	462	267.1	392.652	211.326	30.1137	9.62044	4.04858	G	FULL LENGTH
Cultivated H. vulgare	Anaconda	407.8	174.1	430.769	181.901	29.7044	9.3145	4.1296	G	FULL LENGTH
Cultivated H. vulgare	Anais	506.6	142	n/a	n/a	27.117	9.01094	3.8524	A	STOP
Cultivated H. vulgare	Annabell	388.8	184.7	422.491	217.378	26.9814	8.69864	4.01231	G	FULL LENGTH
Cultivated H. vulgare	Appaloosa	476	128	581.774	137.323	28.4111	9.11676	3.98987	A	STOP
Cultivated H. vulgare	Aramir	544.4	127.6	n/a	n/a	26.1885	8.81283	3.7615	A	STOP
Cultivated H. vulgare	Ardila	n/a	n/a	484.762	211.192	n/a	n/a	n/a	G	FULL LENGTH
Cultivated H. vulgare	Armelle	507	116.3	n/a	n/a	26.9605	8.87211	3.85938	A	STOP
Cultivated H. vulgare	Arvo	570.6	146.7	n/a	n/a	26.0641	8.84039	3.75193	A	STOP
Cultivated H. vulgare	ASB04-18	530.6	116.7	n/a	n/a	28.5524	9.01216	4.0773	A	STOP
Cultivated H. vulgare	Astoria	n/a	n/a	548.221	211.679	n/a	n/a	n/a	G	FULL LENGTH
Cultivated H. vulgare	Athena	n/a	n/a	628.712	287.163	n/a	n/a	n/a	G	FULL LENGTH
Cultivated H. vulgare	Athos	461.4	105.8	773.967	199.866	26.6852	8.85222	3.84946	A	STOP
Cultivated H. vulgare	Atlas	484.3	227.7	502.559	250.153	27.5433	9.08853	3.88973	G	FULL LENGTH
Cultivated H. vulgare	Auriga	n/a	n/a	581.182	311.779	n/a	n/a	n/a	A	STOP
Cultivated H. vulgare	Avec	406.9	n/a	600.477	304.641	n/a	n/a	n/a	G	FULL LENGTH
Cultivated H. vulgare	AZURE	361.2	176	n/a	n/a	28.2403	9.25302	3.87727	G	FULL LENGTH
Cultivated H. vulgare	Barke	n/a	n/a	504.806	224.995	n/a	n/a	n/a	G	FULL LENGTH
Cultivated H. vulgare	Baronesse	505.6	232.9	554.561	261.685	28.4833	9.06022	4.0196	G	FULL LENGTH
Cultivated H. vulgare	Beatrix	403.1	91.2	n/a	n/a	28.9389	9.39346	3.98198	A	STOP
Cultivated H. vulgare	Beka	377	181	n/a	n/a	26.0268	8.64808	3.82257	G	FULL LENGTH
Cultivated H. vulgare	Berac	n/a	n/a	561.138	171.171	n/a	n/a	n/a	A	STOP
Cultivated H. vulgare	Berenice	556	228	n/a	n/a	27.7116	9.04319	3.92976	G	FULL LENGTH
Cultivated H. vulgare	Beryllium	n/a	n/a	371.849	151.053	n/a	n/a	n/a	G	FULL LENGTH
Cultivated H. vulgare	Betzes	496.3	206.4	n/a	n/a	28.7575	9.6032	3.84131	G	FULL LENGTH
Cultivated H. vulgare	BinderAbed	510.6	n/a	n/a	n/a	n/a	n/a	n/a	n/a	n/a
Cultivated H. vulgare	Birgitta	591	192	n/a	n/a	29.6244	9.43412	3.99421	A	STOP
Cultivated H. vulgare	Birka	493.8	117.2	n/a	n/a	25.4426	8.23884	3.9147	A	STOP
Cultivated H. vulgare	Blenheim	452.3	192.9	n/a	n/a	28.3862	9.33475	3.86936	G	FULL LENGTH
Cultivated H. vulgare	Bonus	564.5	134.1	n/a	n/a	28.9504	9.29795	3.99279	A	STOP
Cultivated H. vulgare	Braemar	427.8	204.9	476.189	243.995	27.9399	8.9389	3.98664	G	FULL LENGTH
Cultivated H. vulgare	Brahms	530.8	235.7	n/a	n/a	27.4616	8.83631	3.98232	G	FULL LENGTH
Cultivated H. vulgare	Brazil	388.9	122.5	570.433	170.031	27.9361	9.11912	3.89059	A	STOP
Cultivated H. vulgare	Cabaret	n/a	n/a	519.019	200.001	n/a	n/a	n/a	A	STOP
Cultivated H. vulgare	Caja	535.3	162.5	n/a	n/a	28.1161	9.12297	3.9608	A	STOP
Cultivated H. vulgare	Calgary	n/a	n/a	513.042	111.158	n/a	n/a	n/a	n/a	n/a
Cultivated H. vulgare	Calico	461.9	180.3	549.59	191.422	30.3897	9.53728	4.10823	G	FULL LENGTH
Cultivated H. vulgare	Cambrinus	n/a	n/a	510.385	139.673	n/a	n/a	n/a	G	FULL LENGTH
Cultivated H. vulgare	Cameo	548.3	142.8	n/a	n/a	28.5295	9.36978	3.8939	A	STOP
Cultivated H. vulgare	Caminant	468.7	198.6	n/a	n/a	28.0353	9.29314	3.859	G	FULL LENGTH
Cultivated H. vulgare	Campala	398.8	89.3	517.441	145.91	25.9839	8.78015	3.7839	A	STOP
Cultivated H. vulgare	Canasta	622.8	134.6	n/a	n/a	29.1746	9.6397	3.90199	A	STOP
Cultivated H. vulgare	Casino	n/a	n/a	518.684	127.55	n/a	n/a	n/a	A	STOP
Cultivated H. vulgare	Catalina	411.2	164.8	462.889	170.008	27.953	9.05561	3.95121	G	FULL LENGTH
Cultivated H. vulgare	Cecilia	n/a	n/a	619.465	119.639	n/a	n/a	n/a	A	STOP
Cultivated H. vulgare	celebra	n/a	n/a	466.965	144.832	n/a	n/a	n/a	A	STOP
Cultivated H. vulgare	Cellar	n/a	n/a	603.614	163.763	n/a	n/a	n/a	A	STOP
Cultivated H. vulgare	Centurion	606.4	326.8	n/a	n/a	29.9882	9.36749	4.10109	G	FULL LENGTH
Cultivated H. vulgare	Century	305.8	89.4	n/a	n/a	29.4782	9.39566	3.98133	G	FULL LENGTH
Cultivated H. vulgare	Ceylon	490.1	127.3	n/a	n/a	26.7249	8.72273	3.90517	A	STOP
Cultivated H. vulgare	Chalice	383.3	154.9	n/a	n/a	28.962	9.30108	3.98182	G	FULL LENGTH
Cultivated H. vulgare	Chamant	511	172.8	n/a	n/a	26.7777	8.58116	3.97782	G	FULL LENGTH
Cultivated H. vulgare	Chanell	563.9	206	n/a	n/a	29.3228	9.15089	4.16528	G	FULL LENGTH
Cultivated H. vulgare	Chariot	n/a	n/a	499.34	164.167	n/a	n/a	n/a	G	FULL LENGTH
Cultivated H. vulgare	Charm	391.8	153.9	n/a	n/a	27.2912	8.75013	4.00412	G	FULL LENGTH
Cultivated H. vulgare	Chaser	451.4	177.5	n/a	n/a	25.6442	8.52573	3.86533	A	STOP
Cultivated H. vulgare	Cheri	425.8	156.9	n/a	n/a	26.0944	8.53212	3.90216	G	FULL LENGTH
Cultivated H. vulgare	Chieftain	432.4	153.1	558.848	325.864	27.5027	8.85854	3.96864	G	FULL LENGTH
Cultivated H. vulgare	Chime	n/a	n/a	535.735	116.577	n/a	n/a	n/a	A	STOP
Cultivated H. vulgare	Cicero	481.8	108.2	n/a	n/a	28.5804	9.34113	3.91891	A	STOP
Cultivated H. vulgare	Clansman	583.2	137.7	n/a	n/a	24.1782	8.20129	3.74728	A	STOP
Cultivated H. vulgare	Clarity	479.6	109.5	462.997	106.226	26.1106	8.39225	3.95824	A	STOP
Cultivated H. vulgare	Class	n/a	n/a	542.618	216.058	n/a	n/a	n/a	G	FULL LENGTH
Cultivated H. vulgare	Claude	459	211.6	n/a	n/a	26.1588	8.42483	3.9965	G	FULL LENGTH
Cultivated H. vulgare	Cocktail	n/a	n/a	564.339	138.403	n/a	n/a	n/a	A	STOP
Cultivated H. vulgare	Colada	n/a	n/a	553.033	129.481	n/a	n/a	n/a	A	STOP
Cultivated H. vulgare	Cooper	569.7	116.2	n/a	n/a	27.6296	8.92744	3.92477	A	STOP
Cultivated H. vulgare	Corgi	410.2	117.2	n/a	n/a	26.2949	8.65635	3.86451	A	STOP
Cultivated H. vulgare	Corniche	449.8	180.6	n/a	n/a	26.0134	8.67511	3.81101	G	FULL LENGTH
Cultivated H. vulgare	Corvette	623.9	267	n/a	n/a	33.271	10.5392	3.99861	G	FULL LENGTH
Cultivated H. vulgare	Cribbage	499.1	94.2	459.553	94.7645	27.5374	8.80721	4.04107	A	STOP
Cultivated H. vulgare	Cristalia	738.6	181.9	n/a	n/a	27.6116	8.9361	3.93364	A	STOP
Cultivated H. vulgare	Croydon	579.2	128.7	642.129	157.468	26.9548	8.74526	3.90163	A	STOP
Cultivated H. vulgare	Crusader	n/a	n/a	456.032	172.699	n/a	n/a	n/a	G	FULL LENGTH
Cultivated H. vulgare	Dandy	461.6	103.7	n/a	n/a	28.8398	9.16161	3.97575	A	STOP
Cultivated H. vulgare	Danuta	n/a	n/a	457.555	212.236	n/a	n/a	n/a	G	FULL LENGTH
Cultivated H. vulgare	Decanter	528.7	133.4	n/a	n/a	27.3545	8.87766	3.94675	A	STOP
Cultivated H. vulgare	Delibes	n/a	n/a	468.482	115.43	n/a	n/a	n/a	A	STOP
Cultivated H. vulgare	Delta	698.9	192.7	n/a	n/a	28.682	9.44823	3.88961	A	STOP
Cultivated H. vulgare	DIGGER	501	241.9	n/a	n/a	26.289	8.70693	3.83913	G	FULL LENGTH
Cultivated H. vulgare	Doyen	458.2	96	n/a	n/a	30.5182	9.66212	4.07953	A	STOP
Cultivated H. vulgare	Drake	584.5	166.1	n/a	n/a	27.2928	9.03557	3.85508	A	STOP
Cultivated H. vulgare	Draught	470.3	136.6	490.899	187.039	28.3231	9.09424	3.99229	A	STOP
Cultivated H. vulgare	Dray	472.9	225	n/a	n/a	28.1822	9.04753	3.99019	G	FULL LENGTH
Cultivated H. vulgare	Drost	530.8	151.2	n/a	n/a	28.5269	9.18325	3.95315	A	STOP
Cultivated H. vulgare	Drum	277.5	110	356.431	151.551	29.0686	9.15255	4.09233	G	FULL LENGTH
Cultivated H. vulgare	ElO	n/a	n/a	533.011	238.83	n/a	n/a	n/a	G	FULL LENGTH
Cultivated H. vulgare	Emir	500.7	255.5	n/a	n/a	25.6496	8.63993	3.75022	A	STOP
Cultivated H. vulgare	Esme	451.9	179.5	n/a	n/a	26.5462	8.91847	3.77488	G	FULL LENGTH
Cultivated H. vulgare	Extract	462.7	167.1	480.88	211.867	28.958	9.28899	4.00071	G	FULL LENGTH
Cultivated H. vulgare	Fairytale	n/a	n/a	372.328	227.944	n/a	n/a	n/a	G	FULL LENGTH
Cultivated H. vulgare	Felicie	500.9	168.2	508.252	173.581	26.9889	8.7098	3.96602	A	STOP
Cultivated H. vulgare	Ferment	426.9	172.8	n/a	n/a	29.1165	9.01226	4.16769	G	FULL LENGTH
Cultivated H. vulgare	Fontana	437.3	166.3	n/a	n/a	26.1243	8.63373	3.88045	G	FULL LENGTH
Cultivated H. vulgare	Formula	n/a	n/a	530.881	170.028	n/a	n/a	n/a	A	STOP
Cultivated H. vulgare	Forum	463.6	209.2	n/a	n/a	26.5738	8.66984	3.90525	G	FULL LENGTH
Cultivated H. vulgare	Foxtrot	341.5	87.8	514.51	125.05	27.9437	9.03094	3.94944	A	STOP
Cultivated H. vulgare	Fractal	452	166.2	n/a	n/a	28.666	8.93511	4.10582	G	FULL LENGTH
Cultivated H. vulgare	Freja	603	240.6	n/a	n/a	29.5173	9.76355	3.84991	G	FULL LENGTH
Cultivated H. vulgare	Frieda	544.6	162.6	n/a	n/a	27.0699	8.86912	3.92067	A	STOP
Cultivated H. vulgare	Gairdner	622	155	n/a	n/a	27.9744	9.2324	3.85938	A	STOP
Cultivated H. vulgare	Gant	572.5	137.2	n/a	n/a	27.7722	9.09081	3.92003	A	STOP
Cultivated H. vulgare	Georgie	544	145.6	n/a	n/a	29.1254	9.30752	4.03431	A	STOP
Cultivated H. vulgare	Global	n/a	n/a	589.628	134.221	n/a	n/a	n/a	A	STOP
Cultivated H. vulgare	Gold	504.6	125.1	n/a	n/a	25.724	8.5364	3.80518	A	STOP
Cultivated H. vulgare	Golden Promise	n/a	n/a	455.701	136.956	n/a	n/a	n/a	A	STOP
Cultivated H. vulgare	Goldie	551.3	205.3	603.71	190.993	25.4359	8.39534	3.83627	A	STOP
Cultivated H. vulgare	Gorm	669.8	172.5	n/a	n/a	30.4138	9.81092	3.99249	A	STOP
Cultivated H. vulgare	Granta	379.3	158.7	494.114	154.887	31.0187	9.72803	4.09743	G	FULL LENGTH
Cultivated H. vulgare	Gundel	397.8	159.9	417.173	201.576	27.5223	9.15521	3.8263	G	FULL LENGTH
Cultivated H. vulgare	Gustav	461.5	146.1	n/a	n/a	28.5376	9.34479	3.9005	A	STOP
Cultivated H. vulgare	Hanka	379.7	103	n/a	n/a	27.711	8.93921	3.95338	G	FULL LENGTH
Cultivated H. vulgare	Harry	619.8	139	n/a	n/a	30.3863	9.63291	3.99267	A	STOP
Cultivated H. vulgare	Hart	617.2	207.4	n/a	n/a	29.9268	9.51397	4.01238	A	STOP
Cultivated H. vulgare	Hassan	593.6	218.5	551.315	239.132	28.2243	8.91853	4.02739	A	STOP
Cultivated H. vulgare	Heather	n/a	n/a	483.269	113.899	n/a	n/a	n/a	A	STOP
Cultivated H. vulgare	Helium	458.1	107	n/a	n/a	28.3121	9.29629	3.86783	A	STOP
Cultivated H. vulgare	Hellas	442.8	122.4	n/a	n/a	25.4802	8.66438	3.74395	A	STOP
Cultivated H. vulgare	Helmi	n/a	n/a	465.084	203.313	n/a	n/a	n/a	G	FULL LENGTH
Cultivated H. vulgare	Heris	n/a	n/a	409.318	225.441	n/a	n/a	n/a	G	FULL LENGTH
Cultivated H. vulgare	Heron	n/a	n/a	596.149	133.116	n/a	n/a	n/a	A	STOP
Cultivated H. vulgare	Hopper	532.4	258.1	622.694	338.144	30.1031	9.60539	4.00255	G	FULL LENGTH
Cultivated H. vulgare	Horizon	448.3	201.1	418.085	183.211	27.3691	9.07301	3.85103	G	FULL LENGTH
Cultivated H. vulgare	Host	n/a	n/a	531.435	214.469	n/a	n/a	n/a	G	FULL LENGTH
Cultivated H. vulgare	Hydra	545.2	n/a	n/a	n/a	n/a	n/a	n/a	A	STOP
Cultivated H. vulgare	Ida	661.2	162.3	554.588	89.8177	27.2515	9.12041	3.80463	A	STOP
Cultivated H. vulgare	Impala	492.9	104.6	n/a	n/a	26.1674	8.76038	3.83178	A	STOP
Cultivated H. vulgare	Inari	557	250.7	n/a	n/a	30.568	9.45494	4.14889	G	FULL LENGTH
Cultivated H. vulgare	Indola	492.9	111.2	471.117	132.499	27.5059	9.06574	3.8628	A	STOP
Cultivated H. vulgare	Isabella	n/a	n/a	378.531	141.216	n/a	n/a	n/a	G	FULL LENGTH
Cultivated H. vulgare	Isaria	431.5	175.7	n/a	n/a	23.0688	7.71072	3.77484	G	FULL LENGTH
Cultivated H. vulgare	Jacinta	n/a	n/a	551.681	141.357	n/a	n/a	n/a	A	STOP
Cultivated H. vulgare	Karat	436.1	108.8	n/a	n/a	26.0881	8.34484	4.0231	A	STOP
Cultivated H. vulgare	Karri	518	119.5	n/a	n/a	27.7126	9.09153	3.89239	A	STOP
Cultivated H. vulgare	Kenia	573.1	153.6	n/a	n/a	25.7623	8.46735	3.88281	A	STOP
Cultivated H. vulgare	Keops	439	127.1	576.818	196.343	28.9729	9.19476	4.05431	A	STOP
Cultivated H. vulgare	Kinnan	666.2	160.9	n/a	n/a	28.1403	9.10491	3.95685	A	STOP
Cultivated H. vulgare	Kirsty	455.6	107.4	n/a	n/a	26.3517	8.58804	3.94935	A	STOP
Cultivated H. vulgare	Klaxon	n/a	n/a	514.523	140.532	n/a	n/a	n/a	A	STOP
Cultivated H. vulgare	Koral	470.7	182	n/a	n/a	26.43	8.41382	4.02156	G	FULL LENGTH
Cultivated H. vulgare	Kristaps	n/a	n/a	563.19	149.564	n/a	n/a	n/a	A	STOP
Cultivated H. vulgare	Krona	496.7	161.1	n/a	n/a	25.259	8.38162	3.86231	G	FULL LENGTH
Cultivated H. vulgare	Ladik	427.3	111.8	n/a	n/a	27.9849	9.14529	3.92273	G	FULL LENGTH
Cultivated H. vulgare	Laird	n/a	n/a	500.019	132.73	n/a	n/a	n/a	A	STOP
Cultivated H. vulgare	LatvijasVietejie	587.4	303.6	n/a	n/a	29.6535	9.32377	4.10363	G	FULL LENGTH
Cultivated H. vulgare	Leeni	622.2	177.2	n/a	n/a	26.5965	8.84511	3.85015	A	STOP
Cultivated H. vulgare	Lenta	714.9	196.9	n/a	n/a	27.4429	9.01496	3.91066	A	STOP
Cultivated H. vulgare	Lina	n/a	n/a	697.303	144.754	n/a	n/a	n/a	A	STOP
Cultivated H. vulgare	Lithium	n/a	n/a	482.062	129.878	n/a	n/a	n/a	A	STOP
Cultivated H. vulgare	Livet	539.6	131	496.213	113.466	28.2966	9.10358	3.97457	A	STOP
Cultivated H. vulgare	LofaAbed	694.5	169.6	n/a	n/a	27.4058	8.99162	3.89759	A	STOP
Cultivated H. vulgare	Logan	611.1	223	n/a	n/a	27.8491	8.98951	3.96308	G	FULL LENGTH
Cultivated H. vulgare	Lud	627.6	163.2	n/a	n/a	28.6803	8.92792	4.10876	A	STOP
Cultivated H. vulgare	Macarena	556.8	n/a	515.892	131.475	n/a	n/a	n/a	A	STOP
Cultivated H. vulgare	Madras	637.7	157.2	n/a	n/a	30.3575	9.55275	4.08043	A	STOP
Cultivated H. vulgare	Magdalena	402.2	111.8	n/a	n/a	26.1285	8.65762	3.82043	A	STOP
Cultivated H. vulgare	Magnif	506.2	157	n/a	n/a	27.8837	9.16331	3.87251	A	STOP
Cultivated H. vulgare	Maris Mink	675.1	163.8	635.279	157.286	27.2451	9.14457	3.78629	A	STOP
Cultivated H. vulgare	Mauritia	433	167.3	n/a	n/a	29.7139	9.50794	4.02716	G	FULL LENGTH
Cultivated H. vulgare	Maypole	501	198.3	644.026	272.884	29.0159	9.21775	4.03516	G	FULL LENGTH
Cultivated H. vulgare	Melitta	483.1	170.4	n/a	n/a	26.9755	8.86432	3.90998	G	FULL LENGTH
Cultivated H. vulgare	Midas	n/a	n/a	411.576	168.331	n/a	n/a	n/a	G	FULL LENGTH
Cultivated H. vulgare	Mikado	456.9	253.9	420.842	180.939	27.3164	9.1434	3.76358	G	FULL LENGTH
Cultivated H. vulgare	Minstrel	n/a	n/a	387.842	83.9982	n/a	n/a	n/a	A	STOP
Cultivated H. vulgare	Mona	562.7	276	n/a	n/a	30.0932	9.75022	3.93472	G	FULL LENGTH
Cultivated H. vulgare	Monika	462.9	165.3	n/a	n/a	29.5371	9.59167	3.99037	G	FULL LENGTH
Cultivated H. vulgare	Natasha	454.2	216.5	n/a	n/a	26.4299	8.56779	3.91445	G	FULL LENGTH
Cultivated H. vulgare	Nemex	738.9	190.2	n/a	n/a	25.8112	8.64936	3.77017	A	STOP
Cultivated H. vulgare	Neruda	n/a	n/a	428.036	141.872	n/a	n/a	n/a	G	FULL LENGTH
Cultivated H. vulgare	Nimbus	319.7	n/a	374.384	166.511	n/a	n/a	n/a	G	FULL LENGTH
Cultivated H. vulgare	Nordal	652.2	179.4	n/a	n/a	27.7083	9.39549	3.7346	A	STOP
Cultivated H. vulgare	Novello	442.9	225.9	397.24	206.619	28.3367	8.88116	4.08296	G	FULL LENGTH
Cultivated H. vulgare	Odin	411.2	80.9	n/a	n/a	26.0405	8.59972	3.85586	A	STOP
Cultivated H. vulgare	Onyx	544.4	121.6	n/a	n/a	27.2386	9.02263	3.85736	A	STOP
Cultivated H. vulgare	Orbit	478.2	144.2	477.529	132.009	26.9054	8.80295	3.94025	A	STOP
Cultivated H. vulgare	Paramount	451.4	201.3	423.689	233.57	31.1834	9.87561	4.08138	G	FULL LENGTH
Cultivated H. vulgare	Pewter	576.6	157.2	n/a	n/a	29.5895	9.46663	4.04322	A	STOP
Cultivated H. vulgare	Pitcher	464.2	163.8	459.101	155.975	27.6098	8.84656	4.01509	G	FULL LENGTH
Cultivated H. vulgare	Poker	499.1	287.2	473.14	254.326	28.2688	8.9751	4.04338	G	FULL LENGTH
Cultivated H. vulgare	Polygena	600.8	143.2	619.809	217.734	27.0764	8.81036	3.91331	G	FULL LENGTH
Cultivated H. vulgare	Pongo	547.8	125.1	n/a	n/a	26.8711	8.79807	3.90831	A	STOP
Cultivated H. vulgare	Power	485.1	148.4	n/a	n/a	30.3488	9.59518	4.09085	A	STOP
Cultivated H. vulgare	Prague	369.9	165.4	n/a	n/a	28.9638	9.20041	4.04569	G	FULL LENGTH
Cultivated H. vulgare	Prestige	487.9	216.6	n/a	n/a	29.9464	9.46411	4.05743	G	FULL LENGTH
Cultivated H. vulgare	Primera	583.7	152.1	n/a	n/a	29.3318	9.40515	3.94477	A	STOP
Cultivated H. vulgare	Proctor	499.5	298.4	n/a	n/a	25.8787	8.65592	3.7768	G	FULL LENGTH
Cultivated H. vulgare	Prolog	551.1	116	n/a	n/a	27.55	9.0331	3.91228	A	STOP
Cultivated H. vulgare	Putney	543	195.6	n/a	n/a	29.5948	9.14561	4.15874	A	STOP
Cultivated H. vulgare	Quartet	n/a	n/a	471.399	167.492	n/a	n/a	n/a	G	FULL LENGTH
Cultivated H. vulgare	Quartz	483.5	238.5	n/a	n/a	27.9471	9.00684	3.9345	G	FULL LENGTH
Cultivated H. vulgare	Quench	318.8	n/a	374.663	169.188	n/a	n/a	n/a	G	FULL LENGTH
Cultivated H. vulgare	Ragtime	n/a	n/a	535.675	112.016	n/a	n/a	n/a	A	STOP
Cultivated H. vulgare	Rainbow	639	173.8	n/a	n/a	28.2575	9.2279	3.86539	A	STOP
Cultivated H. vulgare	Rakaia	n/a	n/a	502.24	125.345	n/a	n/a	n/a	A	STOP
Cultivated H. vulgare	Rangoon	451.1	177.7	n/a	n/a	29.8865	9.3804	4.10059	G	FULL LENGTH
Cultivated H. vulgare	Rasa	n/a	n/a	531.695	250.298	n/a	n/a	n/a	G	FULL LENGTH
Cultivated H. vulgare	Reggae	407.2	106.5	n/a	n/a	27.9497	9.15064	3.90352	A	STOP
Cultivated H. vulgare	Riviera	502.6	148.4	491.801	162.041	29.0529	9.03381	4.10942	A	STOP
Cultivated H. vulgare	Roxana	n/a	n/a	487.181	130.43	n/a	n/a	n/a	A	STOP
Cultivated H. vulgare	Rubin	464.8	198.9	n/a	n/a	27.3751	8.90165	3.91029	G	FULL LENGTH
Cultivated H. vulgare	Ruja	n/a	n/a	574.547	250.732	n/a	n/a	n/a	G	FULL LENGTH
Cultivated H. vulgare	Rummy	419.2	126.8	n/a	n/a	28.7683	9.12086	4.08485	A	STOP
Cultivated H. vulgare	Saana	537.9	102.2	565.805	202.049	28.6497	8.92167	4.10145	A	STOP
Cultivated H. vulgare	Sabel	472	186.8	n/a	n/a	29.4162	9.37956	4.05302	G	FULL LENGTH
Cultivated H. vulgare	Sacha	n/a	n/a	505.398	253.072	n/a	n/a	n/a	G	FULL LENGTH
Cultivated H. vulgare	Safir	423.5	209.1	n/a	n/a	27.7542	9.14747	3.89299	G	FULL LENGTH
Cultivated H. vulgare	Salka	n/a	n/a	686.626	264.97	n/a	n/a	n/a	G	FULL LENGTH
Cultivated H. vulgare	Saloon	444.9	130	640.219	188.875	31.455	9.99298	4.05582	A	STOP
Cultivated H. vulgare	Scandium	422.3	209.2	470.865	199.313	27.112	8.97696	3.86425	G	FULL LENGTH
Cultivated H. vulgare	Scarlett	n/a	n/a	482.462	256.257	n/a	n/a	n/a	G	FULL LENGTH
Cultivated H. vulgare	Sebastian	534.6	134.5	533.415	135.028	27.5559	8.93105	3.96469	A	STOP
Cultivated H. vulgare	Senat	570.2	171	n/a	n/a	26.8409	8.85505	3.86233	A	STOP
Cultivated H. vulgare	Shakira	495.3	127	n/a	n/a	29.8866	9.17322	4.21011	A	STOP
Cultivated H. vulgare	Simba	478.6	132.7	448.56	137.238	28.3097	8.91635	4.06409	A	STOP
Cultivated H. vulgare	Sj 028117	n/a	n/a	599.556	306.15	n/a	n/a	n/a	A	STOP
Cultivated H. vulgare	Skagen	455.9	113.2	n/a	n/a	25.8571	8.58153	3.83119	A	STOP
Cultivated H. vulgare	Skittle	450	n/a	403.799	117.43	n/a	n/a	n/a	A	STOP
Cultivated H. vulgare	Smilla	571	283.4	n/a	n/a	28.6099	9.23964	4.00375	G	FULL LENGTH
Cultivated H. vulgare	Spey	390.1	180.1	n/a	n/a	26.6948	8.96387	3.81483	G	FULL LENGTH
Cultivated H. vulgare	Spike	449.5	186.8	n/a	n/a	28.3883	9.00814	4.05571	G	FULL LENGTH
Cultivated H. vulgare	Spiral	464.2	240.6	n/a	n/a	27.6455	8.99212	3.94025	G	FULL LENGTH
Cultivated H. vulgare	Starlight	370.7	174.3	427.529	185.794	26.4237	8.61568	3.98803	G	FULL LENGTH
Cultivated H. vulgare	Static	n/a	n/a	645.202	195.963	n/a	n/a	n/a	A	STOP
Cultivated H. vulgare	Steffi	369.7	160.9	n/a	n/a	27.01	8.60324	3.99198	G	FULL LENGTH
Cultivated H. vulgare	Stendes	582.1	133.2	n/a	n/a	26.8254	9.00726	3.79329	A	STOP
Cultivated H. vulgare	Stirling	601.5	134	n/a	n/a	26.9301	9.12687	3.78023	A	STOP
Cultivated H. vulgare	Sultan	612.4	161.2	n/a	n/a	26.3961	8.72339	3.86441	A	STOP
Cultivated H. vulgare	Tabora	405	207.4	553.402	244.042	27.6242	9.05954	3.89089	G	FULL LENGTH
Cultivated H. vulgare	Tankard	n/a	n/a	421.609	232.621	n/a	n/a	n/a	G	FULL LENGTH
Cultivated H. vulgare	Taphouse	585.3	179.2	578.676	292.009	29.2664	9.39009	4.05158	G	FULL LENGTH
Cultivated H. vulgare	Tardus	444.2	165.3	n/a	n/a	26.5279	8.77347	3.8627	G	FULL LENGTH
Cultivated H. vulgare	Tartan	496.7	131	592.479	190.464	27.6909	9.01037	3.94494	A	STOP
Cultivated H. vulgare	Tellus	624.1	126.1	n/a	n/a	26.7981	8.71579	3.86947	A	STOP
Cultivated H. vulgare	Terno	502.8	224.8	n/a	n/a	27.779	8.85121	4.01512	G	FULL LENGTH
Cultivated H. vulgare	Thistle	385.1	192.5	497.17	216.677	29.5156	9.5996	3.92505	G	FULL LENGTH
Cultivated H. vulgare	Thrift	n/a	n/a	553.608	151.935	n/a	n/a	n/a	A	STOP
Cultivated H. vulgare	Thuringia	706.7	237.9	n/a	n/a	27.3788	9.04582	3.86429	G	FULL LENGTH
Cultivated H. vulgare	Toby	n/a	n/a	504.473	209.759	n/a	n/a	n/a	G	FULL LENGTH
Cultivated H. vulgare	Toddy	429.5	207.1	n/a	n/a	28.7043	9.26846	4.01129	G	FULL LENGTH
Cultivated H. vulgare	Token	439.3	143.5	n/a	n/a	29.4653	9.62885	3.90664	G	FULL LENGTH
Cultivated H. vulgare	Toucan	n/a	n/a	455.722	220.584	n/a	n/a	n/a	G	FULL LENGTH
Cultivated H. vulgare	Trinidad	549.3	173.7	592.382	163.404	27.9954	9.38032	3.76825	A	STOP
Cultivated H. vulgare	Trinity	464.7	210.8	n/a	n/a	27.8036	9.01151	3.91382	G	FULL LENGTH
Cultivated H. vulgare	Triumph	436.3	194.4	n/a	n/a	28.344	9.17071	3.93401	G	FULL LENGTH
Cultivated H. vulgare	Troon	417.1	177.5	512.757	218.191	28.1567	8.89931	4.07687	G	FULL LENGTH
Cultivated H. vulgare	Trosa	501.8	166.8	n/a	n/a	24.9751	8.37641	3.77177	A	STOP
Cultivated H. vulgare	Tucson	n/a	n/a	483.703	199.082	n/a	n/a	n/a	G	FULL LENGTH
Cultivated H. vulgare	Turnberry	400.7	169.7	533.539	236.592	29.6042	9.6474	3.95283	G	FULL LENGTH
Cultivated H. vulgare	Tyne	n/a	n/a	586.392	144.04	n/a	n/a	n/a	A	STOP
Cultivated H. vulgare	Tyra	491.2	135.3	n/a	n/a	28.4014	9.30567	3.93837	A	STOP
Cultivated H. vulgare	Union	439.9	197.7	n/a	n/a	26.6474	8.72777	3.88812	G	FULL LENGTH
Cultivated H. vulgare	Ursa	417.5	188	445.176	232.546	28.2741	8.98546	4.03864	G	FULL LENGTH
Cultivated H. vulgare	Vada	569.3	162.6	n/a	n/a	26.0475	8.60202	3.85715	A	STOP
Cultivated H. vulgare	Vankkuri	n/a	n/a	569.372	166.221	n/a	n/a	n/a	A	STOP
Cultivated H. vulgare	Vegas	452.8	195.4	n/a	n/a	27.9541	8.93453	3.99285	G	FULL LENGTH
Cultivated H. vulgare	Velvet	397.6	222.2	n/a	n/a	30.9455	9.77598	4.0633	G	FULL LENGTH
Cultivated H. vulgare	Viivi	516.6	107.5	661.297	140.794	27.8014	9.06557	3.89113	A	STOP
Cultivated H. vulgare	Vivendi	372.3	197.5	n/a	n/a	31.7611	9.86265	4.18925	G	FULL LENGTH
Cultivated H. vulgare	Waggon	n/a	n/a	604.519	140.987	n/a	n/a	n/a	A	STOP
Cultivated H. vulgare	Weitor	380.4	105	693.43	187.338	27.5597	8.92819	3.93481	A	STOP
Cultivated H. vulgare	Westminster	315.3	133	n/a	n/a	29.1045	9.17538	4.10971	G	FULL LENGTH
Cultivated H. vulgare	Widre	644.8	191.2	542.437	127.614	28.357	9.31966	3.85654	A	STOP
Cultivated H. vulgare	Wing	589.4	144.7	n/a	n/a	26.2997	8.38007	4.00089	A	STOP
Cultivated H. vulgare	Wren	488.8	140.5	543.634	148.531	27.4123	9.09035	3.86699	A	STOP
H. vulgare landrace	937	n/a	n/a	n/a	n/a	n/a	n/a	n/a	G	FULL LENGTH
H. vulgare landrace	93-HS1	n/a	n/a	n/a	n/a	n/a	n/a	n/a	G	FULL LENGTH
H. vulgare landrace	BCC003	n/a	n/a	n/a	n/a	n/a	n/a	n/a	G	FULL LENGTH
H. vulgare landrace	BCC103	n/a	n/a	n/a	n/a	n/a	n/a	n/a	G	FULL LENGTH
H. vulgare landrace	BCC105	n/a	n/a	n/a	n/a	n/a	n/a	n/a	G	FULL LENGTH
H. vulgare landrace	BCC107	n/a	n/a	n/a	n/a	n/a	n/a	n/a	G	FULL LENGTH
H. vulgare landrace	BCC108	n/a	n/a	n/a	n/a	n/a	n/a	n/a	G	FULL LENGTH
H. vulgare landrace	BCC110	n/a	n/a	n/a	n/a	n/a	n/a	n/a	G	FULL LENGTH
H. vulgare landrace	BCC126	n/a	n/a	n/a	n/a	n/a	n/a	n/a	G	FULL LENGTH
H. vulgare landrace	BCC131	n/a	n/a	n/a	n/a	n/a	n/a	n/a	G	FULL LENGTH
H. vulgare landrace	BCC1481	n/a	n/a	n/a	n/a	n/a	n/a	n/a	G	FULL LENGTH
H. vulgare landrace	BCC1487	n/a	n/a	n/a	n/a	n/a	n/a	n/a	G	FULL LENGTH
H. vulgare landrace	BCC1494	n/a	n/a	n/a	n/a	n/a	n/a	n/a	G	FULL LENGTH
H. vulgare landrace	BCC1503	n/a	n/a	n/a	n/a	n/a	n/a	n/a	G	FULL LENGTH
H. vulgare landrace	BCC1589	n/a	n/a	n/a	n/a	n/a	n/a	n/a	G	FULL LENGTH
H. vulgare landrace	BCC167	n/a	n/a	n/a	n/a	n/a	n/a	n/a	G	FULL LENGTH
H. vulgare landrace	BCC168	n/a	n/a	n/a	n/a	n/a	n/a	n/a	G	FULL LENGTH
H. vulgare landrace	BCC169	n/a	n/a	n/a	n/a	n/a	n/a	n/a	G	FULL LENGTH
H. vulgare landrace	BCC182	n/a	n/a	n/a	n/a	n/a	n/a	n/a	G	FULL LENGTH
H. vulgare landrace	BCC185	n/a	n/a	n/a	n/a	n/a	n/a	n/a	G	FULL LENGTH
H. vulgare landrace	BCC190	n/a	n/a	n/a	n/a	n/a	n/a	n/a	G	FULL LENGTH
H. vulgare landrace	BCC195	n/a	n/a	n/a	n/a	n/a	n/a	n/a	G	FULL LENGTH
H. vulgare landrace	BCC197	n/a	n/a	n/a	n/a	n/a	n/a	n/a	G	FULL LENGTH
H. vulgare landrace	BCC21	n/a	n/a	n/a	n/a	n/a	n/a	n/a	G	FULL LENGTH
H. vulgare landrace	BCC42	n/a	n/a	n/a	n/a	n/a	n/a	n/a	G	FULL LENGTH
H. vulgare landrace	BCC761	n/a	n/a	n/a	n/a	n/a	n/a	n/a	G	FULL LENGTH
H. vulgare landrace	FT226	n/a	n/a	n/a	n/a	n/a	n/a	n/a	A	STOP
H. vulgare landrace	FT359	n/a	n/a	n/a	n/a	n/a	n/a	n/a	G	FULL LENGTH
H. vulgare landrace	FT380	n/a	n/a	n/a	n/a	n/a	n/a	n/a	G	FULL LENGTH
H. vulgare landrace	FT388	n/a	n/a	n/a	n/a	n/a	n/a	n/a	G	FULL LENGTH
H. vulgare landrace	FT390	n/a	n/a	n/a	n/a	n/a	n/a	n/a	G	FULL LENGTH
H. vulgare landrace	FT411	n/a	n/a	n/a	n/a	n/a	n/a	n/a	G	FULL LENGTH
H. vulgare landrace	FT414	n/a	n/a	n/a	n/a	n/a	n/a	n/a	G	FULL LENGTH
H. vulgare landrace	FT520	n/a	n/a	n/a	n/a	n/a	n/a	n/a	G	FULL LENGTH
H. vulgare landrace	FT523	n/a	n/a	n/a	n/a	n/a	n/a	n/a	G	FULL LENGTH
H. vulgare landrace	FT525	n/a	n/a	n/a	n/a	n/a	n/a	n/a	G	FULL LENGTH
H. vulgare landrace	FT549	n/a	n/a	n/a	n/a	n/a	n/a	n/a	G	FULL LENGTH
H. vulgare landrace	FT553	n/a	n/a	n/a	n/a	n/a	n/a	n/a	G	FULL LENGTH
H. vulgare landrace	FT554	n/a	n/a	n/a	n/a	n/a	n/a	n/a	G	FULL LENGTH
H. vulgare landrace	FT561	n/a	n/a	n/a	n/a	n/a	n/a	n/a	G	FULL LENGTH
H. vulgare landrace	HOR10103	n/a	n/a	n/a	n/a	n/a	n/a	n/a	G	FULL LENGTH
H. vulgare landrace	HOR10130	n/a	n/a	n/a	n/a	n/a	n/a	n/a	G	FULL LENGTH
H. vulgare landrace	HOR10152	n/a	n/a	n/a	n/a	n/a	n/a	n/a	G	FULL LENGTH
H. vulgare landrace	HOR10280	n/a	n/a	n/a	n/a	n/a	n/a	n/a	G	FULL LENGTH
H. vulgare landrace	HOR10350	n/a	n/a	n/a	n/a	n/a	n/a	n/a	G	FULL LENGTH
H. vulgare landrace	HOR10551	n/a	n/a	n/a	n/a	n/a	n/a	n/a	G	FULL LENGTH
H. vulgare landrace	HOR10609	n/a	n/a	n/a	n/a	n/a	n/a	n/a	G	FULL LENGTH
H. vulgare landrace	HOR10627	n/a	n/a	n/a	n/a	n/a	n/a	n/a	G	FULL LENGTH
H. vulgare landrace	HOR10782	n/a	n/a	n/a	n/a	n/a	n/a	n/a	A	STOP
H. vulgare landrace	HOR11317	n/a	n/a	n/a	n/a	n/a	n/a	n/a	G	FULL LENGTH
H. vulgare landrace	HOR1133	n/a	n/a	n/a	n/a	n/a	n/a	n/a	G	FULL LENGTH
H. vulgare landrace	HOR11403	n/a	n/a	n/a	n/a	n/a	n/a	n/a	G	FULL LENGTH
H. vulgare landrace	HOR1192	n/a	n/a	n/a	n/a	n/a	n/a	n/a	G	FULL LENGTH
H. vulgare landrace	HOR12762	n/a	n/a	n/a	n/a	n/a	n/a	n/a	G	FULL LENGTH
H. vulgare landrace	HOR12830	n/a	n/a	n/a	n/a	n/a	n/a	n/a	G	FULL LENGTH
H. vulgare landrace	HOR13416	n/a	n/a	n/a	n/a	n/a	n/a	n/a	G	FULL LENGTH
H. vulgare landrace	HOR14153	n/a	n/a	n/a	n/a	n/a	n/a	n/a	G	FULL LENGTH
H. vulgare landrace	HOR14279	n/a	n/a	n/a	n/a	n/a	n/a	n/a	G	FULL LENGTH
H. vulgare landrace	HOR1431	n/a	n/a	n/a	n/a	n/a	n/a	n/a	G	FULL LENGTH
H. vulgare landrace	HOR1707	n/a	n/a	n/a	n/a	n/a	n/a	n/a	G	FULL LENGTH
H. vulgare landrace	HOR1758	n/a	n/a	n/a	n/a	n/a	n/a	n/a	G	FULL LENGTH
H. vulgare landrace	HOR1804	n/a	n/a	n/a	n/a	n/a	n/a	n/a	G	FULL LENGTH
H. vulgare landrace	HOR1842	n/a	n/a	n/a	n/a	n/a	n/a	n/a	G	FULL LENGTH
H. vulgare landrace	HOR203	n/a	n/a	n/a	n/a	n/a	n/a	n/a	G	FULL LENGTH
H. vulgare landrace	HOR2351	n/a	n/a	n/a	n/a	n/a	n/a	n/a	G	FULL LENGTH
H. vulgare landrace	HOR2458	n/a	n/a	n/a	n/a	n/a	n/a	n/a	G	FULL LENGTH
H. vulgare landrace	HOR2462	n/a	n/a	n/a	n/a	n/a	n/a	n/a	G	FULL LENGTH
H. vulgare landrace	HOR2465	n/a	n/a	n/a	n/a	n/a	n/a	n/a	G	FULL LENGTH
H. vulgare landrace	HOR2766	n/a	n/a	n/a	n/a	n/a	n/a	n/a	G	FULL LENGTH
H. vulgare landrace	HOR2777	n/a	n/a	n/a	n/a	n/a	n/a	n/a	G	FULL LENGTH
H. vulgare landrace	HOR2785	n/a	n/a	n/a	n/a	n/a	n/a	n/a	G	FULL LENGTH
H. vulgare landrace	HOR2792	n/a	n/a	n/a	n/a	n/a	n/a	n/a	G	FULL LENGTH
H. vulgare landrace	HOR2800	n/a	n/a	n/a	n/a	n/a	n/a	n/a	G	FULL LENGTH
H. vulgare landrace	HOR2829	n/a	n/a	n/a	n/a	n/a	n/a	n/a	G	FULL LENGTH
H. vulgare landrace	HOR2854	n/a	n/a	n/a	n/a	n/a	n/a	n/a	G	FULL LENGTH
H. vulgare landrace	HOR2867	n/a	n/a	n/a	n/a	n/a	n/a	n/a	G	FULL LENGTH
H. vulgare landrace	HOR354	n/a	n/a	n/a	n/a	n/a	n/a	n/a	G	FULL LENGTH
H. vulgare landrace	HOR383	n/a	n/a	n/a	n/a	n/a	n/a	n/a	G	FULL LENGTH
H. vulgare landrace	HOR3950	n/a	n/a	n/a	n/a	n/a	n/a	n/a	G	FULL LENGTH
H. vulgare landrace	HOR3959	n/a	n/a	n/a	n/a	n/a	n/a	n/a	G	FULL LENGTH
H. vulgare landrace	HOR396	n/a	n/a	n/a	n/a	n/a	n/a	n/a	G	FULL LENGTH
H. vulgare landrace	HOR4469	n/a	n/a	n/a	n/a	n/a	n/a	n/a	G	FULL LENGTH
H. vulgare landrace	HOR454	n/a	n/a	n/a	n/a	n/a	n/a	n/a	G	FULL LENGTH
H. vulgare landrace	HOR4720	n/a	n/a	n/a	n/a	n/a	n/a	n/a	G	FULL LENGTH
H. vulgare landrace	HOR4724	n/a	n/a	n/a	n/a	n/a	n/a	n/a	G	FULL LENGTH
H. vulgare landrace	HOR5702	n/a	n/a	n/a	n/a	n/a	n/a	n/a	G	FULL LENGTH
H. vulgare landrace	HOR6360	n/a	n/a	n/a	n/a	n/a	n/a	n/a	G	FULL LENGTH
H. vulgare landrace	HOR713	n/a	n/a	n/a	n/a	n/a	n/a	n/a	G	FULL LENGTH
H. vulgare landrace	HOR742	n/a	n/a	n/a	n/a	n/a	n/a	n/a	G	FULL LENGTH
H. vulgare landrace	HOR7436	n/a	n/a	n/a	n/a	n/a	n/a	n/a	G	FULL LENGTH
H. vulgare landrace	HOR752	n/a	n/a	n/a	n/a	n/a	n/a	n/a	G	FULL LENGTH
H. vulgare landrace	HOR756	n/a	n/a	n/a	n/a	n/a	n/a	n/a	G	FULL LENGTH
H. vulgare landrace	HOR758	n/a	n/a	n/a	n/a	n/a	n/a	n/a	G	FULL LENGTH
H. vulgare landrace	HOR7969	n/a	n/a	n/a	n/a	n/a	n/a	n/a	G	FULL LENGTH
H. vulgare landrace	HOR8113	n/a	n/a	n/a	n/a	n/a	n/a	n/a	G	FULL LENGTH
H. vulgare landrace	HOR8455	n/a	n/a	n/a	n/a	n/a	n/a	n/a	G	FULL LENGTH
H. vulgare landrace	HOR8635	n/a	n/a	n/a	n/a	n/a	n/a	n/a	G	FULL LENGTH
H. vulgare landrace	HOR8658	n/a	n/a	n/a	n/a	n/a	n/a	n/a	G	FULL LENGTH
H. vulgare landrace	HOR8826	n/a	n/a	n/a	n/a	n/a	n/a	n/a	G	FULL LENGTH
H. vulgare landrace	HOR8827	n/a	n/a	n/a	n/a	n/a	n/a	n/a	G	FULL LENGTH
H. vulgare landrace	HOR8842	n/a	n/a	n/a	n/a	n/a	n/a	n/a	G	FULL LENGTH
H. vulgare landrace	HOR902	n/a	n/a	n/a	n/a	n/a	n/a	n/a	G	FULL LENGTH
H. vulgare landrace	HOR937	n/a	n/a	n/a	n/a	n/a	n/a	n/a	G	FULL LENGTH
H. vulgare landrace	HOR9453	n/a	n/a	n/a	n/a	n/a	n/a	n/a	G	FULL LENGTH
H. vulgare landrace	HOR9607	n/a	n/a	n/a	n/a	n/a	n/a	n/a	G	FULL LENGTH
H. vulgare landrace	HOR9827	n/a	n/a	n/a	n/a	n/a	n/a	n/a	G	FULL LENGTH
H. vulgare landrace	HOR9888	n/a	n/a	n/a	n/a	n/a	n/a	n/a	G	FULL LENGTH
H. vulgare landrace	HOR9919	n/a	n/a	n/a	n/a	n/a	n/a	n/a	A	STOP
H. vulgare landrace	SBCC002	n/a	n/a	n/a	n/a	n/a	n/a	n/a	G	FULL LENGTH
H. vulgare landrace	SBCC003	n/a	n/a	n/a	n/a	n/a	n/a	n/a	G	FULL LENGTH
H. vulgare landrace	SBCC014	n/a	n/a	n/a	n/a	n/a	n/a	n/a	G	FULL LENGTH
H. vulgare landrace	SBCC144	n/a	n/a	n/a	n/a	n/a	n/a	n/a	G	FULL LENGTH
H. vulgare landrace	SBCC147	n/a	n/a	n/a	n/a	n/a	n/a	n/a	G	FULL LENGTH
H. vulgare landrace	SBCC158	n/a	n/a	n/a	n/a	n/a	n/a	n/a	G	FULL LENGTH
H. spontaneum	B1K-03-07-1	n/a	n/a	n/a	n/a	n/a	n/a	n/a	G	FULL LENGTH
H. spontaneum	FT011	n/a	n/a	n/a	n/a	n/a	n/a	n/a	G	FULL LENGTH
H. spontaneum	FT018	n/a	n/a	n/a	n/a	n/a	n/a	n/a	G	FULL LENGTH
H. spontaneum	FT031	n/a	n/a	n/a	n/a	n/a	n/a	n/a	G	FULL LENGTH
H. spontaneum	FT037	n/a	n/a	n/a	n/a	n/a	n/a	n/a	G	FULL LENGTH
H. spontaneum	FT042	n/a	n/a	n/a	n/a	n/a	n/a	n/a	G	FULL LENGTH
H. spontaneum	FT045	n/a	n/a	n/a	n/a	n/a	n/a	n/a	G	FULL LENGTH
H. spontaneum	FT056	n/a	n/a	n/a	n/a	n/a	n/a	n/a	G	FULL LENGTH
H. spontaneum	FT064	n/a	n/a	n/a	n/a	n/a	n/a	n/a	G	FULL LENGTH
H. spontaneum	FT067	n/a	n/a	n/a	n/a	n/a	n/a	n/a	G	FULL LENGTH
H. spontaneum	FT075	n/a	n/a	n/a	n/a	n/a	n/a	n/a	G	FULL LENGTH
H. spontaneum	FT144	n/a	n/a	n/a	n/a	n/a	n/a	n/a	G	FULL LENGTH
H. spontaneum	FT147	n/a	n/a	n/a	n/a	n/a	n/a	n/a	G	FULL LENGTH
H. spontaneum	FT172	n/a	n/a	n/a	n/a	n/a	n/a	n/a	G	FULL LENGTH
H. spontaneum	FT175	n/a	n/a	n/a	n/a	n/a	n/a	n/a	G	FULL LENGTH
H. spontaneum	FT218	n/a	n/a	n/a	n/a	n/a	n/a	n/a	G	FULL LENGTH
H. spontaneum	FT219	n/a	n/a	n/a	n/a	n/a	n/a	n/a	G	FULL LENGTH
H. spontaneum	FT222	n/a	n/a	n/a	n/a	n/a	n/a	n/a	G	FULL LENGTH
H. spontaneum	FT229	n/a	n/a	n/a	n/a	n/a	n/a	n/a	G	FULL LENGTH
H. spontaneum	FT232	n/a	n/a	n/a	n/a	n/a	n/a	n/a	G	FULL LENGTH
H. spontaneum	FT248	n/a	n/a	n/a	n/a	n/a	n/a	n/a	G	FULL LENGTH
H. spontaneum	FT252	n/a	n/a	n/a	n/a	n/a	n/a	n/a	G	FULL LENGTH
H. spontaneum	FT262	n/a	n/a	n/a	n/a	n/a	n/a	n/a	G	FULL LENGTH
H. spontaneum	FT268	n/a	n/a	n/a	n/a	n/a	n/a	n/a	G	FULL LENGTH
H. spontaneum	FT270	n/a	n/a	n/a	n/a	n/a	n/a	n/a	G	FULL LENGTH
H. spontaneum	FT276	n/a	n/a	n/a	n/a	n/a	n/a	n/a	G	FULL LENGTH
H. spontaneum	FT279	n/a	n/a	n/a	n/a	n/a	n/a	n/a	G	FULL LENGTH
H. spontaneum	FT286	n/a	n/a	n/a	n/a	n/a	n/a	n/a	G	FULL LENGTH
H. spontaneum	FT332	n/a	n/a	n/a	n/a	n/a	n/a	n/a	G	FULL LENGTH
H. spontaneum	FT338	n/a	n/a	n/a	n/a	n/a	n/a	n/a	G	FULL LENGTH
H. spontaneum	FT340	n/a	n/a	n/a	n/a	n/a	n/a	n/a	G	FULL LENGTH
H. spontaneum	FT361	n/a	n/a	n/a	n/a	n/a	n/a	n/a	G	FULL LENGTH
H. spontaneum	FT363	n/a	n/a	n/a	n/a	n/a	n/a	n/a	G	FULL LENGTH
H. spontaneum	FT376	n/a	n/a	n/a	n/a	n/a	n/a	n/a	G	FULL LENGTH
H. spontaneum	FT389	n/a	n/a	n/a	n/a	n/a	n/a	n/a	G	FULL LENGTH
H. spontaneum	FT393	n/a	n/a	n/a	n/a	n/a	n/a	n/a	G	FULL LENGTH
H. spontaneum	FT469	n/a	n/a	n/a	n/a	n/a	n/a	n/a	G	FULL LENGTH
H. spontaneum	FT470	n/a	n/a	n/a	n/a	n/a	n/a	n/a	G	FULL LENGTH
H. spontaneum	FT473	n/a	n/a	n/a	n/a	n/a	n/a	n/a	G	FULL LENGTH
H. spontaneum	FT507	n/a	n/a	n/a	n/a	n/a	n/a	n/a	G	FULL LENGTH
H. spontaneum	FT512	n/a	n/a	n/a	n/a	n/a	n/a	n/a	G	FULL LENGTH
H. spontaneum	FT566	n/a	n/a	n/a	n/a	n/a	n/a	n/a	G	FULL LENGTH
H. spontaneum	FT572	n/a	n/a	n/a	n/a	n/a	n/a	n/a	G	FULL LENGTH
H. spontaneum	FT578	n/a	n/a	n/a	n/a	n/a	n/a	n/a	G	FULL LENGTH
H. spontaneum	FT581	n/a	n/a	n/a	n/a	n/a	n/a	n/a	G	FULL LENGTH
H. spontaneum	FT582	n/a	n/a	n/a	n/a	n/a	n/a	n/a	G	FULL LENGTH
H. spontaneum	FT584	n/a	n/a	n/a	n/a	n/a	n/a	n/a	G	FULL LENGTH
H. spontaneum	FT589	n/a	n/a	n/a	n/a	n/a	n/a	n/a	G	FULL LENGTH
H. spontaneum	FT590	n/a	n/a	n/a	n/a	n/a	n/a	n/a	G	FULL LENGTH
H. spontaneum	FT592	n/a	n/a	n/a	n/a	n/a	n/a	n/a	G	FULL LENGTH
H. spontaneum	FT611	n/a	n/a	n/a	n/a	n/a	n/a	n/a	G	FULL LENGTH
H. spontaneum	FT613	n/a	n/a	n/a	n/a	n/a	n/a	n/a	G	FULL LENGTH
H. spontaneum	FT627	n/a	n/a	n/a	n/a	n/a	n/a	n/a	G	FULL LENGTH
H. spontaneum	FT628	n/a	n/a	n/a	n/a	n/a	n/a	n/a	G	FULL LENGTH
H. spontaneum	FT630	n/a	n/a	n/a	n/a	n/a	n/a	n/a	G	FULL LENGTH
H. spontaneum	FT631	n/a	n/a	n/a	n/a	n/a	n/a	n/a	G	FULL LENGTH
H. spontaneum	FT632	n/a	n/a	n/a	n/a	n/a	n/a	n/a	G	FULL LENGTH
H. spontaneum	FT643	n/a	n/a	n/a	n/a	n/a	n/a	n/a	G	FULL LENGTH
H. spontaneum	FT657	n/a	n/a	n/a	n/a	n/a	n/a	n/a	G	FULL LENGTH
H. spontaneum	FT658	n/a	n/a	n/a	n/a	n/a	n/a	n/a	G	FULL LENGTH
H. spontaneum	FT660	n/a	n/a	n/a	n/a	n/a	n/a	n/a	G	FULL LENGTH
H. spontaneum	FT670	n/a	n/a	n/a	n/a	n/a	n/a	n/a	G	FULL LENGTH
H. spontaneum	FT671	n/a	n/a	n/a	n/a	n/a	n/a	n/a	G	FULL LENGTH
H. spontaneum	FT730	n/a	n/a	n/a	n/a	n/a	n/a	n/a	G	FULL LENGTH
H. spontaneum	FT733	n/a	n/a	n/a	n/a	n/a	n/a	n/a	G	FULL LENGTH
H. spontaneum	FT734	n/a	n/a	n/a	n/a	n/a	n/a	n/a	G	FULL LENGTH
H. spontaneum	FT746	n/a	n/a	n/a	n/a	n/a	n/a	n/a	G	FULL LENGTH
H. spontaneum	FT747	n/a	n/a	n/a	n/a	n/a	n/a	n/a	G	FULL LENGTH
H. spontaneum	FT748	n/a	n/a	n/a	n/a	n/a	n/a	n/a	G	FULL LENGTH
H. spontaneum	FT871	n/a	n/a	n/a	n/a	n/a	n/a	n/a	G	FULL LENGTH
H. spontaneum	FT873	n/a	n/a	n/a	n/a	n/a	n/a	n/a	G	FULL LENGTH
H. spontaneum	FT875	n/a	n/a	n/a	n/a	n/a	n/a	n/a	G	FULL LENGTH
H. spontaneum	FT878	n/a	n/a	n/a	n/a	n/a	n/a	n/a	G	FULL LENGTH
H. spontaneum	FT880	n/a	n/a	n/a	n/a	n/a	n/a	n/a	G	FULL LENGTH
H. spontaneum	FT885	n/a	n/a	n/a	n/a	n/a	n/a	n/a	G	FULL LENGTH
H. spontaneum	FT886	n/a	n/a	n/a	n/a	n/a	n/a	n/a	G	FULL LENGTH

### Sheet: SD2
		Number of individuals per Allele
Dataset	Analysis	G430	A430
Main	Ferulic acid	100	108
	p-Coumaric acid	97	105
	log[FA:p-Coumaric acid]	97	105
Supplementary	Ferulic acid	63	66
	p-Coumaric acid	63	66
	log[FA:p-Coumaric acid]	63	66

### Sheet: SD3
					Ratio							Individual trait
	Peak marker	Position	maf	Ratio / indidual trait analysis	LOD	P value of ratio	FDR adjusted P value	p-gain		FDR p-gain		LOD	P value of indivdual traits	FDR adjusted P value trait
Main	JHI-Hv50k-2016-488774	506707984	0.492188	ratio	19.4413	3.62e-20	5.3e-16	342541	*	341509	*	n/a	n/a	n/a
	HvAT10		0.492188	ratio	19.4413	3.62e-20	5.3e-16	342541	*	341509	*	n/a	n/a	n/a
	JHI-Hv50k-2016-489888		0.28	ratio	3.00136	0.000996869	0.137653	1.24389e-11		1.3149e-09		n/a	n/a	n/a
	JHI-Hv50k-2016-488774	506707984	0.492188	p-CA	n/a	n/a	n/a	n/a		n/a	n/a	13.9066	1.24e-14	1.81e-10
	JHI-Hv50k-2016-488774	506707984	0.492188	FA	n/a	n/a	n/a	n/a		n/a	n/a	2.23355	0.00584056	1
	JHI-Hv50k-2016-489888	521036024	0.28	FA	n/a	n/a	n/a	n/a		n/a	n/a	3.91252	0.000122316	0.282511
Supplementary	JHI-Hv50k-2016-488774	506707984	0.492188	ratio	11.2848	5.19e-12	1.14e-07	2312.14	*	2366.46	*	n/a	n/a	n/a
	HvAT10		0.492188	ratio	11.2848	5.19e-12	1.14e-07	2312.14	*	2366.46	*	n/a	n/a	n/a
	JHI-Hv50k-2016-491738		0.28	ratio	0.728744	0.186748	1	6.42577e-08		0.000269777		n/a	n/a	n/a
	JHI-Hv50k-2016-488774	506707984	0.492188	p-CA	n/a	n/a	n/a	n/a		n/a		7.92082	1.2e-08	0.000269777
	JHI-Hv50k-2016-488774	506707984	0.492188	FA	n/a	n/a	n/a	n/a		n/a		1.19035	0.0645141	1
	JHI-Hv50k-2016-491738	573626645	0.28125	FA	n/a	n/a	n/a	n/a		n/a		3.44843	0.000356096	0.990508

### Sheet: SD4
Marker	Chromo	FST	Gene model	Annotation
HvAT10	7H	1	HORVU7Hr1G085100	HvAT10
JHI-Hv50k-2016-488774	7H	1	HORVU7Hr1G084140	Serine/threonine-protein kinase
JHI-Hv50k-2016-488697	7H	0.981982	HORVU7Hr1G083790	Proteasome assembly chaperone 3
JHI-Hv50k-2016-488035	7H	0.888741	HORVU7Hr1G082590	Haloacid dehalogenase-like hydrolase (HAD) superfamily protein
JHI-Hv50k-2016-488702	7H	0.886794	HORVU7Hr1G083860	undescribed protein

### Sheet: SD5
Application	Name	Sequence	Amplicon size	Ta (oC)
Sanger sequencing	HvAT10_1F	CTGGAGCTGTAACAACGGGT	751	55
Sanger sequencing	HvAT10_1R	TGGCCTCGACGAAATAGACG
Sanger sequencing	HvAT10_3F	GCACGTGTACCTCGACTCTG	1362	55
Sanger sequencing	HvAT10_3R	TCTTGTCAAGGTAGGCGACG
Sanger sequencing	HvAT10_5F	GTTTACATGCGGTGGCTTCG	633	55
Sanger sequencing	HvAT10_5R	CTCCAGTCCGACACGTACAC
Sanger sequencing	HvAT10_7F	GGACGTCAAGCTCTGCTTCT	864	55
Sanger sequencing	HvAT10_7R	GGAGATACTCACTCCGAGCTT
Genotyping	HvAT10_KASP (A430G)	GGCGTCTATTTCGTCGAGGCCACCGCGAATTGCACGCTTGCCAACGTCAATTTCCTGGAGCGGCCGCTGCTGCTCGACAAGGAACAGCTCGTGCCATACCCAACACCGGAGCTCTGGGCC[G/A]TCGAGCCACAAAACAGTCTTGCCATGATACAGGTCACGACGTTTACATGCGGTGGCTTCGTGATCGGCCTGCGCACCAACCACGCGGTGGCCGATGGCACGGGCGCGGCCCAGTTCCTGAACGC	N/A	55
